# Long-Read Sequencing of the Zebrafish Genome Reorganizes Genomic Architecture

**DOI:** 10.1101/2021.08.27.457855

**Authors:** Yelena Chernyavskaya, Xiaofei Zhang, Jinze Liu, Jessica S. Blackburn

**Affiliations:** Department of Cellular & Molecular Biochemistry, University of Kentucky, Lexington, KY, 40536 USA; Markey Cancer Center at the University of Kentucky, Lexington, KY, 40536, USA; Department of Computer Science, University of Kentucky, Lexington, KY, 40536 USA; Department of Biostatistics, Virginia Commonwealth University, Richmond, VA, 23298 USA

**Author notes:** Authors contributed equally to this work (Yelena Chernyavskaya, Xiaofei Zhang). Corresponding Authors: Jinze Liu, Jessica Blackburn.

**Keywords:** nanopore sequencing, zebrafish genome, reference assembly, transposons

## Abstract

Nanopore sequencing technology has revolutionized the field of genome biology with its ability to generate extra-long reads that can resolve regions of the genome that were previously inaccessible to short-read sequencing platforms. Although long-read sequencing has been used to resolve several vertebrate genomes, a nanopore-based zebrafish assembly has not yet been released. Over 50% of the zebrafish genome consists of difficult to map, highly repetitive, low complexity elements that pose inherent problems for short-read sequencers and assemblers. We used nanopore sequencing to improve upon and resolve the issues plaguing the current zebrafish reference assembly (GRCz11). Our long-read assembly improved the current resolution of the reference genome by identifying 1,697 novel insertions and deletions over 1Kb in length and placing 106 previously unlocalized scaffolds. We also discovered additional sites of retrotransposon integration previously unreported in GRCz11 and observed their expression in adult zebrafish under physiologic conditions, implying they have active mobility in the zebrafish genome and contribute to the ever-changing genomic landscape.
