## Supplemental Table 1 for "Long-Read Sequencing of the Zebrafish Genome Reorganizes Genomic Architecture"

### Sheet: Sheet1
	Supplemental_Table_S1. Supplemental_Table_S1. Chromosomal location of GRCz11 unlocalized scaffolds bearing >99% coverage in GRCz11.
	Query	Target	Strand	Q-len	Q-start	Q-stop	T-len	T-start	T-stop
	KN149767.1	1	+	30874	7	30866	69183701	873710	904698
	KN150575.1	1	-	11084	9	11075	69183701	905921	918971
	KN150199.1	1	+	16564	1	16563	69183701	2145719	2162253
	KN150057.1	1	-	10736	0	10727	69183701	4501284	4512014
	KN149722.1	1	+	13397	2	13392	69183701	5876014	5889614
	KN149805.1	1	+	12432	94	12432	69183701	47071522	47083855
	KZ115980.1	1	-	11444	157	11444	69183701	52568051	52579335
	KN150186.1	1	+	23923	9	23920	69183701	63336117	63360005
	KN150591.1	12	+	8817	14	8814	48486045	29494	38515
	KN150220.1	12	-	29625	5	29609	48486045	2200091	2234406
	KN150287.1	12	+	11856	87	11840	48486045	3140433	3152094
	KN150653.1	12	+	55997	0	55888	48486045	42953053	43008661
	KN149735.1	12	-	5747	19	5741	48486045	47899019	47904896
	KN150475.1	12	-	17517	36	16969	48486045	48252197	48270010
	KN150543.1	12	+	2343	52	2336	48486045	48382032	48384687
	KN150118.1	13	-	54494	15	54489	55871767	6504591	6559457
	KN150540.1	13	+	15288	5	15277	55871767	54474040	54489196
	KN150711.1	13	+	11940	5	11925	55871767	55823879	55836436
	KN150560.1	14	-	2301	6	2262	57922181	355220	357527
	KN150420.1	14	-	14290	0	14285	57922181	16636280	54540135
	KN149772.1	14	-	13273	19	13218	57922181	56593012	56606175
	KZ116003.1	14	+	15105	12	15102	57922181	56689415	56704466
	KN150110.1	14	+	9804	33	9795	57922181	56842727	56852497
	KN149840.1	14	+	46864	4	46853	57922181	56977125	57023876
	KN150033.1	14	+	56448	3	56446	57922181	57091852	57150684
	KN150303.1	15	+	39288	33	39281	51932425	14873997	14914530
	KN150581.1	15	-	12355	9	12354	51932425	21969454	21981715
	KN149843.1	16	+	33258	0	33244	49925506	20960622	20993673
	KN148869.2	16	-	18523	0	18446	49925506	46282531	46300966
	KN150583.1	16	+	1918	45	1908	49925506	48346449	48348296
	KN149741.1	17	+	21941	7	21933	58301125	771115	794626
	KN150034.1	17	+	1919	9	1912	58301125	1097980	1099882
	KN149874.1	17	-	5295	9	5290	58301125	58242425	58247708
	KN149873.1	17	-	1146	24	1145	58301125	58249589	58250740
	KN150119.1	18	-	1143	131	1137	54199860	1745468	1746475
	KN150234.1	18	+	18511	5	18455	54199860	2489181	2507591
	KN150268.1	18	+	15280	2	15278	54199860	40800994	40816214
	KN149836.1	18	+	34954	21	34949	54199860	50078462	50113370
	KN150454.1	19	+	18479	8	18297	45476332	5350309	5368634
	KN150388.1	19	+	22284	15	22283	45476332	37837577	37859835
	KN150308.1	19	+	18907	2	18735	45476332	40538781	40557503
	KN149753.1	19	-	30249	2	30231	45476332	45444631	45475213
	KN150544.1	2	-	1198	43	1198	64111788	1210340	1211503
	KN150407.1	2	+	31814	76	31794	64111788	31556256	31589902
	KN150573.1	2	+	26604	211	26456	64111788	31673405	31699116
	KN150685.1	20	-	13309	2	13308	60698630	38861549	38874903
	KN150511.1	20	-	38183	70	38174	60698630	41093383	41131471
	KN150453.1	20	+	13591	68	13588	60698630	48644030	48657537
	KN150483.1	21	+	17332	3	16079	52961486	2614839	2634556
	KN150055.1	21	+	32561	63	32475	52961486	3499057	3532579
	KN150547.1	21	-	37420	6	37414	52961486	4025274	4062500
	KN150514.1	21	+	19391	6	19375	52961486	4369310	4388625
	KN150130.1	21	+	9925	33	9803	52961486	6766689	6776440
	KN150598.1	21	+	12499	3	12499	52961486	7433977	7446463
	KN149787.1	21	+	39794	197	39781	52961486	8415977	8455616
	KN149743.1	21	-	21023	6	21014	52961486	15126051	15147422
	KN150502.1	21	-	13027	0	12916	52961486	40209549	40222446
	KN150205.1	22	+	2620	8	2616	38496386	159955	162983
	KN149909.1	22	-	40056	9	40044	38496386	1187325	1233132
	KN149999.1	22	-	14071	0	14060	38496386	4538833	4552880
	KZ115972.1	22	+	18193	9	18188	38496386	24602573	24620719
	KN150043.1	22	+	31984	6	31979	38496386	25508160	25553884
	KN150302.1	22	+	13538	7	13523	38496386	29131478	29144989
	KN150697.1	23	-	12709	57	12661	47756463	38688164	38751933
	KN149828.1	24	+	11414	62	11372	41322085	6086274	6097698
	KN149727.1	24	-	24871	7	24866	41322085	40856039	40881636
	KN150650.1	24	-	3012	2	2979	41322085	41092233	41095210
	KN150037.1	24	+	2866	8	2858	41322085	41195234	41198110
	KN149974.1	25	-	19596	4	19579	41206895	722285	741847
	KN150064.1	25	+	14598	8	14589	41206895	933715	948297
	KN150365.1	25	+	10769	1	10766	41206895	1044937	1055932
	KN150392.1	25	-	12069	4	11968	41206895	2944691	2956636
	KN149871.1	25	+	22553	1	22492	41206895	37171748	37195601
	KN149713.1	3	+	10094	135	10085	63827165	845219	855150
	KN149913.1	3	-	16487	6	16482	63827165	5322458	5339238
	KN149725.1	3	+	69829	7	69826	63827165	5573565	5644069
	KN150616.1	3	-	88699	195	88693	63827165	6256039	6345357
	KN150416.1	3	+	33835	1	33819	63827165	6346671	6381310
	KN149859.1	3	+	53306	134	53299	63827165	12563287	12616534
	KN149732.1	4	+	16041	0	16032	77717383	32455386	32471799
	KN150419.1	4	-	14114	3	14105	77717383	50294705	50308954
	KN150492.2	4	-	30275	7	30275	77717383	68156090	68186444
	KN150469.1	4	+	14614	8	14512	77717383	69157944	69172438
	KZ116064.1	4	+	153879	6	153878	77717383	76957609	77111300
	KN150411.1	5	+	20886	6	13442	73306519	1396042	1546773
	KZ115996.1	5	-	5023	2	5015	73306519	9932769	9937780
	KN150588.1	5	+	14103	5	14035	73306519	45565579	45579567
	KN150467.1	5	-	11202	126	11201	73306519	65758544	65769615
	KN149779.1	6	-	21664	75	21662	60284256	407657	430904
	KN150526.1	6	-	15513	87	15507	60284256	1233200	1248863
	KN150517.1	6	+	16171	37	16170	60284256	2145671	2162806
	KN150216.1	6	-	1020	3	1015	60284256	59898995	59900007
	KN150215.1	6	-	1237	3	1235	60284256	59922947	59924177
	KN149916.1	6	+	4293	2	4289	60284256	60048530	60052878
	KN150481.1	6	-	1008	5	1004	60284256	60052842	60053841
	KN150242.1	6	+	20063	96	18927	60284256	60204907	60223684
	KZ116019.1	7	-	34606	8	34599	80754112	9538150	9573259
	KN149806.1	7	-	15157	6	15102	80754112	17289408	17304645
	KN150270.1	7	-	22285	347	22285	80754112	51988135	52009299
	KN149716.1	7	-	42229	8	42221	80754112	80135138	80178551
	KN148038.2	8	+	17585	7	17582	59685435	2167806	2188719
	KN150558.1	9	-	12115	66	12115	58667777	50465034	50477064
	KZ115956.1	9	+	11017	4	11010	58667777	54393733	54404716
	KN150218.1	9	-	15354	23	15351	58667777	55559252	55574751
	KN150015.1	9	-	33441	109	33436	58667777	58108236	58141901
	KN150180.1	9	-	1872	89	1752	58667777	58429305	58430953
