## Supplemental Table 2 for "Long-Read Sequencing of the Zebrafish Genome Reorganizes Genomic Architecture"

### Sheet: Sheet1
	Supplemental_Table_S2. Results of deletions mapped to insertions in ZF1 assembly.
	Deletions	Insertions	Percent matches	Percent Coverage	Alignment length
	chr7.utg000292l_pilon.2022151	chr7.utg000292l_pilon.2022151	100	100	1010
	chr12.utg000300l_pilon.3486513	chr12.utg000300l_pilon.3431531	99.838	99.84	2466
	chr14.utg000174l_pilon.679450	chr14.utg000174l_pilon.1090037	99.636	99.64	2472
	chr11.utg000146l_pilon.1345271	chr13.utg000247l_pilon.2293802	99.569	99.57	1857
	chr21.utg000004l_pilon.2021018	chr14.utg000174l_pilon.30104	99.554	99.55	2241
	chr21.utg000004l_pilon.2021018	chr10.utg000007l_pilon.2293803	99.509	99.51	2241
	chr4.utg000107l_pilon.260518	chr5.utg000499l_pilon.235632	99.478	99.48	1149
	chr21.utg000004l_pilon.2265664	chr6.utg000092l_pilon.6132623	99.474	99.47	5707
	chr5.utg000499l_pilon.274183	chr13.utg000111l_pilon.1568928	99.466	99.47	5431
	chr21.utg000004l_pilon.2021018	chr6.utg000270l_pilon.359792	99.465	99.46	2242
	chr21.utg000004l_pilon.2021018	chr5.utg000098l_pilon.3370750	99.465	99.46	2241
	chr11.utg000238l_pilon.1551220	chr7.utg000095l_pilon.4029762	99.439	99.44	4097
	chr14.utg000201l_pilon.7138023	chr10.utg000007l_pilon.2293803	99.424	99.42	5210
	chr11.utg000262l_pilon.655520	chr6.utg000404l_pilon.800549	99.412	99.41	5269
	chr13.utg000003l_pilon.3557855	chr21.utg000078l_pilon.14256	99.387	99.39	1141
	chr10.utg000079l_pilon.539990	chr24.utg000089l_pilon.5680692	99.386	99.39	4726
	chr7.utg000235l_pilon.3066601	chr13.utg000111l_pilon.1568928	99.381	99.38	4036
	chr17.utg000239l_pilon.5830994	chr24.utg000089l_pilon.5680692	99.351	99.35	2774
	chr23.utg000421l_pilon.7116807	chr24.utg000290l_pilon.949699	99.351	99.35	1079
	chr21.utg000004l_pilon.2021018	chr15.utg000168l_pilon.135284	99.331	99.33	2242
	chr17.utg000239l_pilon.5830994	chr13.utg000247l_pilon.3646352	99.315	99.32	2774
	chr16.utg000172l_pilon.4773707	chr10.utg000007l_pilon.2293803	99.29	99.29	5209
	chr25.utg000109l_pilon.683690	chr14.utg000201l_pilon.3428630	99.289	99.29	6049
	chr5.utg000203l_pilon.375411	chr10.utg000007l_pilon.2293803	99.271	99.27	5210
	chr14.utg000201l_pilon.7138023	chr6.utg000270l_pilon.359792	99.252	99.25	5215
	chr24.utg000149l_pilon.1253460	chr10.utg000007l_pilon.2293803	99.252	99.25	5211
	chr14.utg000201l_pilon.7138023	chr14.utg000174l_pilon.30104	99.233	99.23	5215
	chr10.utg000079l_pilon.539990	chr13.utg000247l_pilon.3646352	99.218	99.22	4734
	chr14.utg000201l_pilon.7138023	chr15.utg000168l_pilon.135284	99.213	99.21	5208
	chr17.utg000239l_pilon.5830994	chr3.utg000021l_pilon.79020	99.206	99.21	2772
	chr9.utg000314l_pilon.4693449	chr1.utg000076l_pilon.2635974	99.198	99.2	2743
	chr14.utg000201l_pilon.7138023	chr5.utg000098l_pilon.3370750	99.194	99.19	5214
	chr14.utg000039l_pilon.371952	chr7.utg000095l_pilon.4029762	99.191	99.19	1730
	chr22.utg000405l_pilon.48072	chr7.utg000095l_pilon.4029762	99.191	99.19	4574
	chr14.utg000039l_pilon.371952	chr6.utg000077l_pilon.1028479	99.188	99.19	1725
	chr14.utg000174l_pilon.644892	chr3.utg000021l_pilon.79020	99.175	99.17	3392
	chr2.utg000028l_pilon.1403893	chr7.utg000095l_pilon.4029762	99.155	99.15	3194
	chr17.utg000239l_pilon.6128657	chr5.utg000332l_pilon.63916	99.152	99.15	6131
	chr14.utg000174l_pilon.644892	chr13.utg000247l_pilon.3646352	99.141	99.14	3375
	chr16.utg000172l_pilon.4773707	chr14.utg000174l_pilon.30104	99.137	99.14	5214
	chr16.utg000172l_pilon.4773707	chr15.utg000168l_pilon.135284	99.136	99.14	5207
	chr17.utg000239l_pilon.5830994	chr14.utg000738l_pilon.119027	99.135	99.13	2774
	chr13.utg000644l_pilon.834751	chr5.utg000499l_pilon.235632	99.133	99.13	1153
	chr10.utg000079l_pilon.539990	chr3.utg000021l_pilon.79020	99.132	99.13	4725
	chr23.utg000422l_pilon.325305	chr7.utg000095l_pilon.4029762	99.124	99.12	1370
	chr16.utg000172l_pilon.4773707	chr6.utg000270l_pilon.359792	99.118	99.12	5215
	chr5.utg000203l_pilon.375411	chr15.utg000168l_pilon.135284	99.117	99.12	5208
	chr18.utg000171l_pilon.387546	chr14.utg000278l_pilon.3032725	99.112	99.11	4731
	chr24.utg000149l_pilon.1253460	chr6.utg000270l_pilon.359792	99.099	99.1	5215
	chr2.utg000028l_pilon.1403893	chr6.utg000077l_pilon.1028479	99.091	99.09	3192
	chr3.utg000148l_pilon.104618	chr5.utg000332l_pilon.63916	99.087	99.09	6132
	chr7.utg000246l_pilon.6536293	chr6.utg000404l_pilon.819245	99.087	99.09	6132
	chr5.utg000203l_pilon.375411	chr6.utg000270l_pilon.359792	99.08	99.08	5220
	chr16.utg000172l_pilon.4773707	chr5.utg000098l_pilon.3370750	99.079	99.08	5213
	chr24.utg000149l_pilon.1253460	chr15.utg000168l_pilon.135284	99.078	99.08	5208
	chr9.utg000250l_pilon.2032429	chr5.utg000332l_pilon.63916	99.071	99.07	6133
	chr5.utg000203l_pilon.375411	chr14.utg000174l_pilon.30104	99.061	99.06	5216
	chr24.utg000149l_pilon.1253460	chr14.utg000174l_pilon.30104	99.06	99.06	5213
	chr16.utg000004l_pilon.1354133	chr5.utg000332l_pilon.63916	99.054	99.05	6133
	chr24.utg000029l_pilon.459480	chr7.utg000095l_pilon.4029762	99.037	99.04	1246
	chr18.utg000171l_pilon.1108991	chr7.utg000095l_pilon.4029762	99.033	99.03	3930
	chr17.utg000239l_pilon.5830994	chr4.utg000017l_pilon.744089	99.027	99.03	2775
	chr7.utg000246l_pilon.256455	chr6.utg000077l_pilon.1028479	99.026	99.03	3594
	chr5.utg000203l_pilon.375411	chr5.utg000098l_pilon.3370750	99.022	99.02	5214
	chr17.utg000239l_pilon.6128657	chr6.utg000404l_pilon.819245	99.021	99.02	6130
	chr14.utg000039l_pilon.371952	chr23.utg000422l_pilon.2105368	99.017	99.02	1729
	chr8.utg000191l_pilon.1274419	chr5.utg000332l_pilon.63916	99.006	99.01	6135
	chr13.utg000111l_pilon.1162158	chr5.utg000332l_pilon.63916	99.005	99.01	6131
	chr3.utg000148l_pilon.104618	chr6.utg000404l_pilon.819245	98.989	98.99	6134
	chr24.utg000149l_pilon.1253460	chr5.utg000098l_pilon.3370750	98.985	98.98	5220
	chr7.utg000246l_pilon.256455	chr7.utg000095l_pilon.4029762	98.984	98.98	3741
	chr4.utg000122l_pilon.1528615	chr23.utg000068l_pilon.1005092	98.982	98.98	1081
	chr18.utg000171l_pilon.1108991	chr6.utg000077l_pilon.1028479	98.975	98.97	3608
	chr6.utg000092l_pilon.11371978	chr5.utg000098l_pilon.4830894	98.973	98.97	5549
	chr9.utg000250l_pilon.2032429	chr6.utg000404l_pilon.819245	98.973	98.97	6132
	chr16.utg000004l_pilon.1354133	chr6.utg000404l_pilon.819245	98.956	98.96	6132
	chr5.utg000499l_pilon.3103189	chr5.utg000075l_pilon.98132	98.952	98.95	2482
	chr13.utg000111l_pilon.1162158	chr6.utg000404l_pilon.819245	98.94	98.94	6131
	chr13.utg000273l_pilon.1926076	chr7.utg000095l_pilon.4029762	98.93	98.93	3644
	chr6.utg000092l_pilon.11371978	chr7.utg000235l_pilon.2259245	98.925	98.93	6047
	chr16.utg000004l_pilon.1354133	chr13.utg000273l_pilon.1849426	98.924	98.92	6132
	chr13.utg000273l_pilon.1926076	chr6.utg000077l_pilon.1028479	98.923	98.92	3622
	chr10.utg000007l_pilon.2081448	chr3.utg000093l_pilon.4214253	98.91	98.91	6056
	chr6.utg000092l_pilon.11371978	chr5.utg000499l_pilon.3044196	98.909	98.91	6051
	chr12.utg000200l_pilon.546445	chr5.utg000332l_pilon.63916	98.908	98.91	6133
	chr16.utg000004l_pilon.1436285	chr5.utg000332l_pilon.63916	98.908	98.91	6137
	chr6.utg000092l_pilon.11371978	chr25.utg000283l_pilon.7489194	98.908	98.91	6044
	chr8.utg000191l_pilon.1274419	chr6.utg000404l_pilon.819245	98.907	98.91	6130
	chr23.utg000422l_pilon.325305	chr6.utg000077l_pilon.1028479	98.902	98.9	1366
	chr10.utg000007l_pilon.2081448	chr14.utg000738l_pilon.8848	98.893	98.89	6051
	chr23.utg000208l_pilon.740313	chr5.utg000332l_pilon.63916	98.891	98.89	6134
	chr14.utg000201l_pilon.7138023	chr16.utg000514l_pilon.1410791	98.887	98.89	5209
	chr5.utg000098l_pilon.6236043	chr20.utg000034l_pilon.2514861	98.886	98.89	6824
	chr14.utg000174l_pilon.644892	chr4.utg000017l_pilon.744089	98.88	98.88	3394
	chr24.utg000029l_pilon.459480	chr13.utg000145l_pilon.1583589	98.879	98.88	1249
	chr8.utg000070l_pilon.3622965	chr15.utg000183l_pilon.1443135	98.879	98.88	1605
	chr4.utg000107l_pilon.248100	chr1.utg000076l_pilon.2635974	98.871	98.87	2745
	chr4.utg000107l_pilon.260518	chr13.utg000003l_pilon.3544273	98.865	98.86	1145
	chr16.utg000004l_pilon.1354133	chr10.utg000398l_pilon.1263514	98.859	98.86	6135
	chr3.utg000148l_pilon.104618	chr13.utg000273l_pilon.1849426	98.859	98.86	6133
	chr7.utg000246l_pilon.6536293	chr25.utg000109l_pilon.1051059	98.859	98.86	6134
	chr16.utg000004l_pilon.1436285	chr6.utg000404l_pilon.819245	98.858	98.86	6130
	chr17.utg000239l_pilon.6128657	chr13.utg000273l_pilon.1849426	98.858	98.86	6130
	chr23.utg000208l_pilon.740313	chr6.utg000404l_pilon.819245	98.858	98.86	6127
	chr13.utg000258l_pilon.3129895	chr5.utg000332l_pilon.63916	98.843	98.84	6134
	chr25.utg000157l_pilon.920835	chr5.utg000332l_pilon.63916	98.843	98.84	6135
	chr6.utg000092l_pilon.11371978	chr14.utg000174l_pilon.117430	98.843	98.84	6048
	chr9.utg000250l_pilon.2032429	chr13.utg000273l_pilon.1849426	98.842	98.84	6132
	chr7.utg000246l_pilon.6536293	chr16.utg000385l_pilon.1995097	98.841	98.84	6127
	chr21.utg000004l_pilon.2021018	chr16.utg000514l_pilon.1410791	98.839	98.84	2240
	chr23.utg000422l_pilon.325305	chr3.utg000167l_pilon.2397039	98.833	98.83	1371
	chr25.utg000109l_pilon.683690	chr5.utg000098l_pilon.4830894	98.83	98.83	5555
	chr5.utg000203l_pilon.375411	chr16.utg000514l_pilon.1410791	98.829	98.83	5208
	chr25.utg000157l_pilon.920835	chr6.utg000404l_pilon.819245	98.826	98.83	6131
	chr3.utg000148l_pilon.104618	chr10.utg000398l_pilon.1263514	98.826	98.83	6133
	chr10.utg000079l_pilon.539990	chr13.utg000247l_pilon.2293802	98.82	98.82	4747
	chr13.utg000247l_pilon.1664657	chr6.utg000404l_pilon.633553	98.815	98.82	6584
	chr14.utg000738l_pilon.50546	chr15.utg000436l_pilon.1080498	98.812	98.81	6059
	chr14.utg000738l_pilon.50546	chr8.utg000191l_pilon.935353	98.811	98.81	6056
	chr13.utg000258l_pilon.3129895	chr6.utg000404l_pilon.819245	98.81	98.81	6133
	chr24.utg000149l_pilon.1253460	chr16.utg000514l_pilon.1410791	98.81	98.81	5208
	chr8.utg000191l_pilon.1274419	chr13.utg000273l_pilon.1849426	98.809	98.81	6130
	chr3.utg000148l_pilon.104618	chr23.utg000068l_pilon.996342	98.794	98.79	6135
	chr6.utg000092l_pilon.11371978	chr14.utg000201l_pilon.3428630	98.794	98.79	6051
	chr17.utg000239l_pilon.6128657	chr7.utg000246l_pilon.2898327	98.793	98.79	6131
	chr17.utg000239l_pilon.6128657	chr10.utg000398l_pilon.1263514	98.793	98.79	6133
	chr8.utg000450l_pilon.406438	chr1.utg000806l_pilon.656075	98.792	98.79	3394
	chr14.utg000174l_pilon.644892	chr24.utg000089l_pilon.5680692	98.791	98.79	3392
	chr14.utg000174l_pilon.1322555	chr6.utg000092l_pilon.1278853	98.79	98.79	1157
	chr3.utg000179l_pilon.1833346	chr7.utg000095l_pilon.4029762	98.781	98.78	3939
	chr10.utg000007l_pilon.2081448	chr15.utg000419l_pilon.368083	98.778	98.78	6055
	chr10.utg000007l_pilon.2081448	chr8.utg000191l_pilon.935353	98.778	98.78	6056
	chr17.utg000239l_pilon.6128657	chr23.utg000068l_pilon.996342	98.778	98.78	6135
	chr9.utg000250l_pilon.2032429	chr10.utg000398l_pilon.1263514	98.778	98.78	6135
	chr12.utg000200l_pilon.546445	chr6.utg000404l_pilon.819245	98.777	98.78	6134
	chr13.utg000111l_pilon.1162158	chr13.utg000273l_pilon.1849426	98.777	98.78	6134
	chr17.utg000239l_pilon.6128657	chr25.utg000109l_pilon.1051059	98.777	98.78	6132
	chr25.utg000109l_pilon.683690	chr7.utg000235l_pilon.2259245	98.777	98.78	6051
	chr3.utg000148l_pilon.104618	chr2.utg000284l_pilon.203804	98.777	98.78	6134
	chr8.utg000191l_pilon.1274419	chr10.utg000398l_pilon.1263514	98.777	98.78	6132
	chr14.utg000039l_pilon.1050849	chr6.utg000077l_pilon.2095391	98.776	98.78	1144
	chr3.utg000148l_pilon.104618	chr16.utg000004l_pilon.1452310	98.762	98.76	6137
	chr4.utg000107l_pilon.439466	chr3.utg000093l_pilon.4214253	98.762	98.76	6057
	chr9.utg000250l_pilon.2032429	chr23.utg000068l_pilon.996342	98.762	98.76	6137
	chr13.utg000258l_pilon.3129895	chr16.utg000004l_pilon.1452310	98.761	98.76	6135
	chr17.utg000239l_pilon.6128657	chr16.utg000004l_pilon.1452310	98.761	98.76	6134
	chr24.utg000102l_pilon.284263	chr5.utg000499l_pilon.3044196	98.761	98.76	6053
	chr3.utg000148l_pilon.104618	chr7.utg000246l_pilon.2898327	98.761	98.76	6132
	chr4.utg000107l_pilon.439466	chr14.utg000738l_pilon.8848	98.761	98.76	6052
	chr14.utg000201l_pilon.4280371	chr7.utg000691l_pilon.752986	98.758	98.76	2656
	chr16.utg000172l_pilon.4773707	chr16.utg000514l_pilon.1410791	98.752	98.75	5209
	chr16.utg000004l_pilon.1354133	chr23.utg000068l_pilon.996342	98.745	98.75	6137
	chr7.utg000246l_pilon.6536293	chr5.utg000332l_pilon.63916	98.745	98.74	6134
	chr9.utg000250l_pilon.2032429	chr16.utg000004l_pilon.1452310	98.745	98.75	6136
	chr13.utg000111l_pilon.1162158	chr10.utg000398l_pilon.1263514	98.744	98.74	6132
	chr23.utg000068l_pilon.2074315	chr8.utg000191l_pilon.935353	98.744	98.74	6053
	chr3.utg000148l_pilon.104618	chr25.utg000109l_pilon.1051059	98.744	98.74	6133
	chr9.utg000250l_pilon.2032429	chr7.utg000246l_pilon.2898327	98.744	98.74	6133
	chr17.utg000239l_pilon.6128657	chr16.utg000385l_pilon.1995097	98.743	98.74	6125
	chr24.utg000102l_pilon.284263	chr5.utg000098l_pilon.4830894	98.739	98.74	5552
	chr16.utg000004l_pilon.1354133	chr16.utg000004l_pilon.1452310	98.729	98.73	6136
	chr17.utg000239l_pilon.6128657	chr14.utg000174l_pilon.882893	98.729	98.73	6137
	chr16.utg000004l_pilon.1354133	chr7.utg000246l_pilon.2898327	98.728	98.73	6133
	chr17.utg000239l_pilon.6128657	chr2.utg000284l_pilon.203804	98.728	98.73	6132
	chr9.utg000250l_pilon.2032429	chr25.utg000109l_pilon.1051059	98.728	98.73	6134
	chr9.utg000250l_pilon.2032429	chr2.utg000284l_pilon.203804	98.728	98.73	6133
	chr24.utg000102l_pilon.284263	chr7.utg000235l_pilon.2259245	98.727	98.73	6050
	chr25.utg000109l_pilon.683690	chr25.utg000283l_pilon.7489194	98.727	98.73	6050
	chr3.utg000148l_pilon.104618	chr16.utg000385l_pilon.1995097	98.727	98.73	6126
	chr6.utg000092l_pilon.11371978	chr16.utg000172l_pilon.4792634	98.727	98.73	6051
	chr10.utg000079l_pilon.407817	chr6.utg000404l_pilon.819245	98.719	98.72	5699
	chr16.utg000004l_pilon.1354133	chr25.utg000109l_pilon.1051059	98.712	98.71	6134
	chr16.utg000004l_pilon.1354133	chr2.utg000284l_pilon.203804	98.712	98.71	6133
	chr13.utg000003l_pilon.1544039	chr8.utg000191l_pilon.935353	98.711	98.71	6052
	chr9.utg000250l_pilon.2032429	chr16.utg000385l_pilon.1995097	98.711	98.71	6127
	chr24.utg000102l_pilon.284263	chr25.utg000283l_pilon.7489194	98.71	98.71	6047
	chr3.utg000179l_pilon.1833346	chr6.utg000077l_pilon.1028479	98.7	98.7	3615
	chr4.utg000107l_pilon.439466	chr8.utg000191l_pilon.935353	98.696	98.7	6056
	chr8.utg000191l_pilon.1274419	chr23.utg000068l_pilon.996342	98.696	98.7	6134
	chr16.utg000004l_pilon.1436285	chr13.utg000273l_pilon.1849426	98.695	98.69	6130
	chr4.utg000107l_pilon.439466	chr15.utg000419l_pilon.368083	98.695	98.7	6055
	chr8.utg000191l_pilon.1274419	chr2.utg000284l_pilon.203804	98.695	98.7	6131
	chr16.utg000004l_pilon.1354133	chr16.utg000385l_pilon.1995097	98.694	98.69	6127
	chr21.utg000004l_pilon.2513563	chr19.utg000055l_pilon.5404232	98.684	98.68	1064
	chr6.utg000217l_pilon.160762	chr11.utg000146l_pilon.1224374	98.684	98.68	3496
	chr13.utg000111l_pilon.1162158	chr16.utg000004l_pilon.1452310	98.68	98.68	6136
	chr13.utg000258l_pilon.3129895	chr23.utg000068l_pilon.996342	98.68	98.68	6136
	chr8.utg000191l_pilon.1274419	chr7.utg000246l_pilon.2898327	98.68	98.68	6135
	chr12.utg000200l_pilon.546445	chr13.utg000273l_pilon.1849426	98.679	98.68	6134
	chr13.utg000111l_pilon.1162158	chr7.utg000246l_pilon.2898327	98.679	98.68	6131
	chr8.utg000191l_pilon.1274419	chr16.utg000004l_pilon.1452310	98.679	98.68	6134
	chr3.utg000148l_pilon.104618	chr14.utg000174l_pilon.882893	98.664	98.66	6137
	chr13.utg000111l_pilon.1162158	chr25.utg000109l_pilon.1051059	98.663	98.66	6132
	chr13.utg000111l_pilon.1162158	chr23.utg000068l_pilon.996342	98.663	98.66	6135
	chr4.utg000122l_pilon.4606007	chr8.utg000016l_pilon.4739393	98.663	98.66	3740
	chr8.utg000191l_pilon.1274419	chr25.utg000109l_pilon.1051059	98.663	98.66	6132
	chr23.utg000208l_pilon.740313	chr13.utg000273l_pilon.1849426	98.662	98.66	6127
	chr8.utg000191l_pilon.1274419	chr16.utg000385l_pilon.1995097	98.662	98.66	6129
	chr25.utg000109l_pilon.683690	chr14.utg000174l_pilon.117430	98.661	98.66	6050
	chr12.utg000200l_pilon.546445	chr16.utg000004l_pilon.1452310	98.648	98.65	6140
	chr16.utg000004l_pilon.1436285	chr7.utg000246l_pilon.2898327	98.648	98.65	6138
	chr9.utg000250l_pilon.2032429	chr14.utg000174l_pilon.882893	98.648	98.65	6139
	chr12.utg000200l_pilon.546445	chr10.utg000398l_pilon.1263514	98.647	98.65	6134
	chr16.utg000004l_pilon.1436285	chr23.utg000068l_pilon.996342	98.647	98.65	6134
	chr16.utg000004l_pilon.1436285	chr16.utg000004l_pilon.1452310	98.647	98.65	6134
	chr23.utg000208l_pilon.740313	chr23.utg000068l_pilon.996342	98.646	98.65	6131
	chr13.utg000111l_pilon.1162158	chr16.utg000385l_pilon.1995097	98.645	98.64	6125
	chr24.utg000102l_pilon.284263	chr14.utg000174l_pilon.117430	98.645	98.64	6051
	chr3.utg000148l_pilon.104618	chr12.utg000303l_pilon.154600	98.645	98.64	6125
	chr24.utg000029l_pilon.459480	chr3.utg000167l_pilon.2397039	98.636	98.64	1246
	chr4.utg000122l_pilon.4606007	chr10.utg000121l_pilon.3529342	98.635	98.64	3737
	chr16.utg000004l_pilon.1354133	chr14.utg000174l_pilon.882893	98.632	98.63	6139
	chr9.utg000250l_pilon.2032429	chr17.utg000729l_pilon.98350	98.632	98.63	5555
	chr12.utg000200l_pilon.546445	chr23.utg000068l_pilon.996342	98.631	98.63	6134
	chr13.utg000111l_pilon.1162158	chr2.utg000284l_pilon.203804	98.631	98.63	6135
	chr16.utg000385l_pilon.2116312	chr5.utg000098l_pilon.4830894	98.631	98.63	5553
	chr23.utg000208l_pilon.740313	chr7.utg000246l_pilon.2898327	98.631	98.63	6135
	chr10.utg000007l_pilon.2081448	chr15.utg000436l_pilon.1080498	98.63	98.63	6057
	chr23.utg000208l_pilon.740313	chr16.utg000004l_pilon.1452310	98.63	98.63	6131
	chr23.utg000208l_pilon.740313	chr10.utg000398l_pilon.1263514	98.629	98.63	6129
	chr9.utg000250l_pilon.2032429	chr12.utg000303l_pilon.154600	98.629	98.63	6126
	chr16.utg000385l_pilon.2116312	chr10.utg000121l_pilon.3976953	98.628	98.63	6050
	chr16.utg000385l_pilon.2116312	chr1.utg000076l_pilon.1670091	98.627	98.63	6043
	chr23.utg000422l_pilon.325305	chr23.utg000422l_pilon.2105368	98.618	98.62	1375
	chr13.utg000258l_pilon.3129895	chr13.utg000273l_pilon.1849426	98.614	98.61	6133
	chr16.utg000004l_pilon.1436285	chr25.utg000109l_pilon.1051059	98.614	98.61	6132
	chr16.utg000004l_pilon.1436285	chr16.utg000385l_pilon.1995097	98.614	98.61	6131
	chr16.utg000004l_pilon.1354133	chr17.utg000729l_pilon.98350	98.614	98.61	5555
	chr25.utg000157l_pilon.920835	chr13.utg000273l_pilon.1849426	98.614	98.61	6132
	chr3.utg000148l_pilon.104618	chr17.utg000729l_pilon.98350	98.614	98.61	5555
	chr23.utg000208l_pilon.740313	chr25.utg000109l_pilon.1051059	98.613	98.61	6129
	chr13.utg000273l_pilon.3395988	chr8.utg000191l_pilon.935353	98.612	98.61	6054
	chr16.utg000004l_pilon.1354133	chr12.utg000303l_pilon.154600	98.612	98.61	6126
	chr16.utg000371l_pilon.1783474	chr5.utg000499l_pilon.3044196	98.612	98.61	6051
	chr4.utg000461l_pilon.1027286	chr5.utg000499l_pilon.1221121	98.604	98.6	1146
	chr10.utg000007l_pilon.2081448	chr6.utg000077l_pilon.2487759	98.599	98.6	5781
	chr14.utg000738l_pilon.50546	chr6.utg000077l_pilon.2487759	98.599	98.6	5780
	chr16.utg000004l_pilon.1436285	chr10.utg000398l_pilon.1263514	98.598	98.6	6132
	chr25.utg000157l_pilon.920835	chr23.utg000068l_pilon.996342	98.598	98.6	6136
	chr14.utg000738l_pilon.50546	chr15.utg000419l_pilon.368083	98.597	98.6	6058
	chr16.utg000004l_pilon.1436285	chr2.utg000284l_pilon.203804	98.597	98.6	6130
	chr23.utg000208l_pilon.740313	chr16.utg000385l_pilon.1995097	98.597	98.6	6128
	chr17.utg000239l_pilon.6128657	chr12.utg000303l_pilon.154600	98.596	98.6	6125
	chr17.utg000239l_pilon.6128657	chr17.utg000729l_pilon.98350	98.596	98.6	5554
	chr13.utg000111l_pilon.1162158	chr12.utg000303l_pilon.154600	98.595	98.6	6123
	chr12.utg000200l_pilon.546445	chr2.utg000284l_pilon.203804	98.582	98.58	6135
	chr13.utg000111l_pilon.1162158	chr14.utg000174l_pilon.882893	98.582	98.58	6136
	chr13.utg000258l_pilon.3129895	chr7.utg000246l_pilon.2898327	98.582	98.58	6134
	chr13.utg000258l_pilon.3129895	chr10.utg000398l_pilon.1263514	98.582	98.58	6134
	chr25.utg000157l_pilon.920835	chr7.utg000246l_pilon.2898327	98.582	98.58	6137
	chr25.utg000157l_pilon.920835	chr16.utg000004l_pilon.1452310	98.582	98.58	6136
	chr8.utg000191l_pilon.1274419	chr14.utg000174l_pilon.882893	98.582	98.58	6136
	chr14.utg000738l_pilon.50546	chr10.utg000121l_pilon.3976953	98.58	98.58	6058
	chr23.utg000208l_pilon.740313	chr2.utg000284l_pilon.203804	98.58	98.58	6128
	chr13.utg000258l_pilon.3895059	chr7.utg000142l_pilon.3262700	98.57	98.57	5453
	chr13.utg000258l_pilon.3129895	chr25.utg000109l_pilon.1051059	98.566	98.57	6136
	chr12.utg000200l_pilon.546445	chr7.utg000246l_pilon.2898327	98.565	98.57	6133
	chr25.utg000157l_pilon.920835	chr25.utg000109l_pilon.1051059	98.565	98.57	6134
	chr8.utg000191l_pilon.1274419	chr12.utg000303l_pilon.154600	98.564	98.56	6128
	chr24.utg000102l_pilon.284263	chr16.utg000172l_pilon.4792634	98.563	98.56	6054
	chr16.utg000371l_pilon.1783474	chr7.utg000235l_pilon.2259245	98.562	98.56	6052
	chr8.utg000191l_pilon.1274419	chr17.utg000729l_pilon.98350	98.56	98.56	5555
	chr24.utg000029l_pilon.459480	chr6.utg000077l_pilon.1028479	98.554	98.55	1245
	chr3.utg000021l_pilon.418073	chr3.utg000021l_pilon.33238	98.55	98.55	2482
	chr12.utg000200l_pilon.546445	chr25.utg000109l_pilon.1051059	98.549	98.55	6134
	chr25.utg000157l_pilon.920835	chr10.utg000398l_pilon.1263514	98.549	98.55	6132
	chr13.utg000258l_pilon.3129895	chr16.utg000385l_pilon.1995097	98.548	98.55	6128
	chr25.utg000157l_pilon.920835	chr16.utg000385l_pilon.1995097	98.548	98.55	6129
	chr4.utg000107l_pilon.439466	chr15.utg000436l_pilon.1080498	98.547	98.55	6057
	chr4.utg000107l_pilon.439466	chr6.utg000077l_pilon.2487759	98.547	98.55	5780
	chr13.utg000273l_pilon.3395988	chr15.utg000419l_pilon.368083	98.546	98.55	6053
	chr10.utg000079l_pilon.407817	chr5.utg000332l_pilon.63916	98.545	98.55	5706
	chr24.utg000124l_pilon.561330	chr13.utg000273l_pilon.2841117	98.544	98.54	1442
	chr6.utg000077l_pilon.980094	chr11.utg000146l_pilon.1224374	98.541	98.54	3495
	chr6.utg000077l_pilon.2851262	chr6.utg000404l_pilon.819245	98.538	98.54	5744
	chr16.utg000385l_pilon.2116312	chr8.utg000191l_pilon.935353	98.53	98.53	6053
	chr24.utg000102l_pilon.284263	chr14.utg000201l_pilon.3428630	98.53	98.53	6054
	chr25.utg000109l_pilon.683690	chr5.utg000499l_pilon.3044196	98.53	98.53	6054
	chr5.utg000203l_pilon.395366	chr10.utg000121l_pilon.3529342	98.53	98.53	3741
	chr16.utg000371l_pilon.1783474	chr25.utg000283l_pilon.7489194	98.529	98.53	6049
	chr6.utg000092l_pilon.11371978	chr10.utg000121l_pilon.3976953	98.529	98.53	6051
	chr16.utg000270l_pilon.1760739	chr1.utg000076l_pilon.1670091	98.527	98.53	6041
	chr13.utg000111l_pilon.1162158	chr17.utg000729l_pilon.98350	98.524	98.52	5554
	chr16.utg000004l_pilon.1436285	chr17.utg000729l_pilon.98350	98.524	98.52	5556
	chr13.utg000644l_pilon.834751	chr13.utg000003l_pilon.3544273	98.518	98.52	1147
	chr12.utg000200l_pilon.546445	chr16.utg000385l_pilon.1995097	98.515	98.51	6127
	chr14.utg000738l_pilon.50546	chr14.utg000738l_pilon.8848	98.515	98.52	6061
	chr14.utg000174l_pilon.1142210	chr5.utg000075l_pilon.98132	98.512	98.51	2487
	chr16.utg000385l_pilon.2116312	chr7.utg000235l_pilon.2259245	98.512	98.51	6050
	chr25.utg000109l_pilon.683690	chr1.utg000076l_pilon.1670091	98.512	98.51	6048
	chr10.utg000079l_pilon.407817	chr16.utg000385l_pilon.1995097	98.508	98.51	5696
	chr23.utg000208l_pilon.740313	chr17.utg000729l_pilon.98350	98.505	98.51	5553
	chr13.utg000258l_pilon.3129895	chr2.utg000284l_pilon.203804	98.5	98.5	6134
	chr25.utg000157l_pilon.920835	chr2.utg000284l_pilon.203804	98.5	98.5	6133
	chr23.utg000068l_pilon.2074315	chr15.utg000436l_pilon.1080498	98.498	98.5	6060
	chr23.utg000340l_pilon.2043576	chr8.utg000191l_pilon.935353	98.498	98.5	6058
	chr23.utg000068l_pilon.2074315	chr15.utg000419l_pilon.368083	98.497	98.5	6055
	chr25.utg000109l_pilon.683690	chr10.utg000121l_pilon.3976953	98.497	98.5	6054
	chr6.utg000092l_pilon.11371978	chr1.utg000076l_pilon.1670091	98.495	98.49	6046
	chr14.utg000201l_pilon.4280371	chr24.utg000102l_pilon.586380	98.494	98.49	2656
	chr23.utg000068l_pilon.2074315	chr6.utg000077l_pilon.2487759	98.494	98.49	5778
	chr10.utg000079l_pilon.407817	chr25.utg000109l_pilon.1051059	98.492	98.49	5703
	chr7.utg000246l_pilon.6536293	chr7.utg000246l_pilon.2898327	98.484	98.48	6134
	chr13.utg000003l_pilon.1544039	chr15.utg000419l_pilon.368083	98.48	98.48	6054
	chr16.utg000371l_pilon.1783474	chr14.utg000174l_pilon.117430	98.48	98.48	6051
	chr23.utg000164l_pilon.640643	chr10.utg000121l_pilon.3976953	98.48	98.48	6052
	chr16.utg000385l_pilon.2116312	chr25.utg000283l_pilon.7489194	98.479	98.48	6049
	chr6.utg000092l_pilon.11371978	chr13.utg000247l_pilon.2698682	98.479	98.48	6047
	chr13.utg000247l_pilon.2656081	chr10.utg000007l_pilon.2306319	98.478	98.48	1445
	chr4.utg000122l_pilon.4606007	chr14.utg000039l_pilon.580679	98.473	98.47	3734
	chr7.utg000246l_pilon.6536293	chr23.utg000068l_pilon.996342	98.469	98.47	6138
	chr16.utg000004l_pilon.1436285	chr14.utg000174l_pilon.882893	98.468	98.47	6136
	chr7.utg000246l_pilon.6536293	chr16.utg000004l_pilon.1452310	98.468	98.47	6137
	chr23.utg000208l_pilon.740313	chr14.utg000174l_pilon.882893	98.467	98.47	6133
	chr7.utg000246l_pilon.6536293	chr13.utg000273l_pilon.1849426	98.467	98.47	6133
	chr13.utg000003l_pilon.1544039	chr15.utg000436l_pilon.1080498	98.464	98.46	6056
	chr14.utg000738l_pilon.50546	chr1.utg000076l_pilon.1670091	98.464	98.46	6054
	chr16.utg000385l_pilon.2116312	chr15.utg000419l_pilon.368083	98.464	98.46	6053
	chr16.utg000385l_pilon.2116312	chr14.utg000174l_pilon.117430	98.462	98.46	6046
	chr13.utg000003l_pilon.1544039	chr6.utg000077l_pilon.2487759	98.46	98.46	5778
	chr12.utg000200l_pilon.546445	chr14.utg000174l_pilon.882893	98.452	98.45	6138
	chr16.utg000004l_pilon.1436285	chr12.utg000303l_pilon.154600	98.45	98.45	6131
	chr23.utg000208l_pilon.740313	chr12.utg000303l_pilon.154600	98.45	98.45	6128
	chr10.utg000007l_pilon.2081448	chr6.utg000077l_pilon.2447023	98.449	98.45	6060
	chr12.utg000200l_pilon.546445	chr12.utg000303l_pilon.154600	98.449	98.45	6126
	chr23.utg000340l_pilon.2043576	chr15.utg000419l_pilon.368083	98.449	98.45	6059
	chr16.utg000385l_pilon.2116312	chr14.utg000201l_pilon.3428630	98.447	98.45	6053
	chr17.utg000239l_pilon.6128657	chr12.utg000303l_pilon.142487	98.435	98.44	6135
	chr25.utg000157l_pilon.920835	chr14.utg000174l_pilon.882893	98.435	98.44	6135
	chr7.utg000246l_pilon.6536293	chr17.utg000729l_pilon.98350	98.434	98.43	5555
	chr10.utg000007l_pilon.2081448	chr10.utg000121l_pilon.3976953	98.432	98.43	6057
	chr14.utg000738l_pilon.50546	chr3.utg000093l_pilon.4214253	98.432	98.43	6058
	chr6.utg000077l_pilon.2851262	chr5.utg000332l_pilon.63916	98.431	98.43	5736
	chr13.utg000258l_pilon.3129895	chr14.utg000174l_pilon.882893	98.42	98.42	6139
	chr14.utg000738l_pilon.50546	chr5.utg000098l_pilon.4830894	98.418	98.42	5564
	chr12.utg000200l_pilon.546445	chr17.utg000729l_pilon.98350	98.417	98.42	5558
	chr11.utg000146l_pilon.1345271	chr20.utg000232l_pilon.895299	98.416	98.42	1768
	chr13.utg000258l_pilon.3129895	chr17.utg000729l_pilon.98350	98.416	98.42	5556
	chr16.utg000385l_pilon.2116312	chr15.utg000436l_pilon.1080498	98.415	98.41	6055
	chr6.utg000092l_pilon.11371978	chr8.utg000191l_pilon.935353	98.415	98.42	6057
	chr16.utg000270l_pilon.1760739	chr10.utg000121l_pilon.3976953	98.412	98.41	6046
	chr23.utg000422l_pilon.325305	chr13.utg000145l_pilon.1583589	98.412	98.41	1385
	chr7.utg000246l_pilon.6536293	chr10.utg000398l_pilon.1263514	98.403	98.4	6136
	chr13.utg000258l_pilon.3129895	chr12.utg000303l_pilon.154600	98.401	98.4	6127
	chr25.utg000157l_pilon.920835	chr12.utg000303l_pilon.154600	98.401	98.4	6128
	chr16.utg000371l_pilon.1783474	chr16.utg000172l_pilon.4792634	98.398	98.4	6056
	chr25.utg000157l_pilon.920835	chr17.utg000729l_pilon.98350	98.398	98.4	5555
	chr4.utg000122l_pilon.4606007	chr10.utg000079l_pilon.2334866	98.394	98.39	3737
	chr1.utg000073l_pilon.1211698	chr11.utg000544l_pilon.5035104	98.389	98.39	1055
	chr14.utg000174l_pilon.644892	chr13.utg000247l_pilon.2293802	98.389	98.39	3413
	chr24.utg000029l_pilon.3875675	chr16.utg000004l_pilon.1405519	98.389	98.39	1055
	chr11.utg000262l_pilon.625466	chr6.utg000404l_pilon.819245	98.385	98.38	6130
	chr13.utg000273l_pilon.3395988	chr14.utg000738l_pilon.8848	98.383	98.38	6059
	chr16.utg000385l_pilon.2116312	chr14.utg000738l_pilon.8848	98.381	98.38	6054
	chr6.utg000077l_pilon.2851262	chr16.utg000385l_pilon.1995097	98.377	98.38	5729
	chr25.utg000109l_pilon.655879	chr20.utg000428l_pilon.1560598	98.372	98.37	1044
	chr5.utg000203l_pilon.395366	chr8.utg000016l_pilon.4739393	98.372	98.37	3747
	chr3.utg000148l_pilon.104618	chr12.utg000303l_pilon.142487	98.37	98.37	6135
	chr16.utg000371l_pilon.1783474	chr14.utg000201l_pilon.3428630	98.366	98.37	6057
	chr4.utg000107l_pilon.439466	chr10.utg000121l_pilon.3976953	98.366	98.37	6057
	chr24.utg000102l_pilon.284263	chr10.utg000121l_pilon.3976953	98.365	98.36	6054
	chr10.utg000007l_pilon.2081448	chr5.utg000098l_pilon.4830894	98.364	98.36	5563
	chr9.utg000250l_pilon.2032429	chr12.utg000303l_pilon.142487	98.354	98.35	6137
	chr7.utg000246l_pilon.6536293	chr2.utg000284l_pilon.203804	98.353	98.35	6134
	chr10.utg000079l_pilon.407817	chr24.utg000290l_pilon.1840344	98.35	98.35	5759
	chr14.utg000738l_pilon.50546	chr7.utg000235l_pilon.2259245	98.35	98.35	6061
	chr25.utg000109l_pilon.683690	chr8.utg000191l_pilon.935353	98.35	98.35	6059
	chr13.utg000003l_pilon.1544039	chr14.utg000738l_pilon.8848	98.348	98.35	6055
	chr4.utg000107l_pilon.439466	chr5.utg000098l_pilon.4830894	98.346	98.35	5562
	chr5.utg000203l_pilon.395366	chr14.utg000039l_pilon.580679	98.342	98.34	3739
	chr13.utg000273l_pilon.3395988	chr6.utg000077l_pilon.2487759	98.339	98.34	5778
	chr3.utg000148l_pilon.104618	chr16.utg000385l_pilon.2041631	98.339	98.34	6141
	chr7.utg000246l_pilon.6536293	chr14.utg000174l_pilon.882893	98.339	98.34	6140
	chr16.utg000004l_pilon.1354133	chr12.utg000303l_pilon.142487	98.338	98.34	6137
	chr13.utg000273l_pilon.3395988	chr15.utg000436l_pilon.1080498	98.334	98.33	6062
	chr4.utg000107l_pilon.439466	chr6.utg000077l_pilon.2447023	98.334	98.33	6061
	chr10.utg000079l_pilon.407817	chr13.utg000273l_pilon.1849426	98.333	98.33	5699
	chr14.utg000738l_pilon.50546	chr14.utg000174l_pilon.117430	98.333	98.33	6057
	chr23.utg000068l_pilon.2074315	chr14.utg000738l_pilon.8848	98.333	98.33	6059
	chr13.utg000273l_pilon.3395988	chr3.utg000093l_pilon.4214253	98.332	98.33	6056
	chr23.utg000164l_pilon.640643	chr1.utg000076l_pilon.1670091	98.331	98.33	6050
	chr16.utg000270l_pilon.1760739	chr25.utg000283l_pilon.7489194	98.329	98.33	6046
	chr6.utg000077l_pilon.2851262	chr24.utg000290l_pilon.1840344	98.325	98.33	6210
	chr16.utg000270l_pilon.1760739	chr5.utg000098l_pilon.4830894	98.324	98.32	5550
	chr10.utg000007l_pilon.2081448	chr7.utg000235l_pilon.2259245	98.317	98.32	6061
	chr14.utg000039l_pilon.371952	chr13.utg000145l_pilon.1583589	98.317	98.32	1664
	chr14.utg000738l_pilon.50546	chr25.utg000283l_pilon.7489194	98.317	98.32	6059
	chr23.utg000164l_pilon.640643	chr14.utg000201l_pilon.3428630	98.316	98.32	6057
	chr6.utg000092l_pilon.11371978	chr15.utg000436l_pilon.1080498	98.316	98.32	6057
	chr5.utg000203l_pilon.395366	chr10.utg000079l_pilon.2334866	98.315	98.31	3738
	chr16.utg000270l_pilon.1760739	chr14.utg000201l_pilon.3428630	98.314	98.31	6050
	chr24.utg000102l_pilon.284263	chr1.utg000076l_pilon.1670091	98.314	98.31	6049
	chr16.utg000270l_pilon.1760739	chr7.utg000235l_pilon.2259245	98.313	98.31	6048
	chr21.utg000004l_pilon.2513563	chr15.utg000436l_pilon.1426703	98.31	98.31	1065
	chr9.utg000250l_pilon.2032429	chr16.utg000385l_pilon.2041631	98.307	98.31	6142
	chr13.utg000111l_pilon.1162158	chr12.utg000303l_pilon.142487	98.304	98.3	6133
	chr7.utg000246l_pilon.6536293	chr12.utg000303l_pilon.154600	98.303	98.3	6127
	chr14.utg000738l_pilon.50546	chr14.utg000201l_pilon.3428630	98.301	98.3	6064
	chr23.utg000068l_pilon.2074315	chr10.utg000121l_pilon.3976953	98.301	98.3	6061
	chr23.utg000340l_pilon.2043576	chr14.utg000738l_pilon.8848	98.301	98.3	6063
	chr6.utg000092l_pilon.11371978	chr15.utg000419l_pilon.368083	98.3	98.3	6058
	chr10.utg000079l_pilon.407817	chr23.utg000068l_pilon.996342	98.299	98.3	5704
	chr16.utg000385l_pilon.2116312	chr5.utg000499l_pilon.3044196	98.298	98.3	6051
	chr24.utg000102l_pilon.284263	chr13.utg000247l_pilon.2698682	98.298	98.3	6050
	chr14.utg000039l_pilon.531903	chr10.utg000121l_pilon.3976953	98.297	98.3	6049
	chr16.utg000270l_pilon.1760739	chr14.utg000174l_pilon.117430	98.297	98.3	6049
	chr25.utg000109l_pilon.683690	chr13.utg000247l_pilon.2698682	98.297	98.3	6049
	chr13.utg000247l_pilon.2997358	chr1.utg000076l_pilon.2635974	98.295	98.29	2756
	chr23.utg000164l_pilon.640643	chr5.utg000098l_pilon.4830894	98.291	98.29	5559
	chr4.utg000107l_pilon.248100	chr12.utg000591l_pilon.409079	98.289	98.29	2747
	chr8.utg000191l_pilon.1274419	chr12.utg000303l_pilon.142487	98.288	98.29	6134
	chr16.utg000385l_pilon.2116312	chr6.utg000077l_pilon.2487759	98.287	98.29	5780
	chr25.utg000109l_pilon.683690	chr16.utg000172l_pilon.4792634	98.284	98.28	6059
	chr4.utg000107l_pilon.439466	chr7.utg000235l_pilon.2259245	98.284	98.28	6060
	chr13.utg000003l_pilon.1544039	chr10.utg000121l_pilon.3976953	98.283	98.28	6056
	chr23.utg000068l_pilon.2074315	chr3.utg000093l_pilon.4214253	98.283	98.28	6057
	chr10.utg000007l_pilon.2081448	chr1.utg000076l_pilon.1670091	98.282	98.28	6054
	chr16.utg000270l_pilon.1760739	chr8.utg000191l_pilon.935353	98.282	98.28	6054
	chr23.utg000164l_pilon.640643	chr7.utg000235l_pilon.2259245	98.282	98.28	6053
	chr23.utg000164l_pilon.640643	chr25.utg000283l_pilon.7489194	98.282	98.28	6053
	chr17.utg000239l_pilon.6128657	chr24.utg000290l_pilon.1840344	98.277	98.28	5747
	chr6.utg000077l_pilon.2851262	chr25.utg000109l_pilon.1051059	98.277	98.28	5745
	chr16.utg000004l_pilon.1354133	chr16.utg000385l_pilon.2041631	98.274	98.27	6142
	chr10.utg000007l_pilon.2081448	chr25.utg000283l_pilon.7489194	98.267	98.27	6058
	chr13.utg000003l_pilon.782712	chr6.utg000092l_pilon.1278853	98.267	98.27	1154
	chr13.utg000003l_pilon.1544039	chr3.utg000093l_pilon.4214253	98.267	98.27	6059
	chr25.utg000109l_pilon.683690	chr15.utg000436l_pilon.1080498	98.267	98.27	6060
	chr11.utg000146l_pilon.1345271	chr1.utg000125l_pilon.182310	98.266	98.27	1845
	chr10.utg000079l_pilon.407817	chr7.utg000246l_pilon.2898327	98.264	98.26	5702
	chr14.utg001038l_pilon.126599	chr14.utg001038l_pilon.181919	98.259	98.26	1149
	chr7.utg000246l_pilon.6536293	chr24.utg000290l_pilon.1840344	98.259	98.26	5743
	chr17.utg000239l_pilon.6128657	chr16.utg000385l_pilon.2041631	98.258	98.26	6142
	chr11.utg000262l_pilon.625466	chr5.utg000332l_pilon.63916	98.257	98.26	6138
	chr8.utg000191l_pilon.1274419	chr16.utg000385l_pilon.2041631	98.257	98.26	6140
	chr23.utg000340l_pilon.2043576	chr6.utg000077l_pilon.2487759	98.254	98.25	5783
	chr23.utg000340l_pilon.2043576	chr15.utg000436l_pilon.1080498	98.252	98.25	6063
	chr4.utg000107l_pilon.439466	chr1.utg000076l_pilon.1670091	98.249	98.25	6053
	chr17.utg000239l_pilon.5830994	chr13.utg000247l_pilon.2293802	98.247	98.25	2796
	chr10.utg000079l_pilon.407817	chr10.utg000398l_pilon.1263514	98.246	98.25	5700
	chr3.utg000148l_pilon.104618	chr24.utg000290l_pilon.1840344	98.243	98.24	5748
	chr24.utg000290l_pilon.956624	chr6.utg000270l_pilon.602665	98.241	98.24	1478
	chr23.utg000068l_pilon.2074315	chr5.utg000098l_pilon.4830894	98.239	98.24	5565
	chr10.utg000007l_pilon.2081448	chr14.utg000201l_pilon.3428630	98.235	98.23	6062
	chr24.utg000102l_pilon.284263	chr8.utg000191l_pilon.935353	98.235	98.23	6061
	chr10.utg000007l_pilon.2081448	chr12.utg000300l_pilon.453646	98.234	98.23	6060
	chr23.utg000340l_pilon.2043576	chr3.utg000093l_pilon.4214253	98.234	98.23	6060
	chr16.utg000385l_pilon.2116312	chr3.utg000093l_pilon.4214253	98.233	98.23	6054
	chr10.utg000079l_pilon.407817	chr16.utg000004l_pilon.1452310	98.23	98.23	5706
	chr13.utg000111l_pilon.1162158	chr16.utg000385l_pilon.2041631	98.225	98.22	6140
	chr16.utg000004l_pilon.1354133	chr24.utg000290l_pilon.1840344	98.225	98.23	5748
	chr9.utg000250l_pilon.2032429	chr24.utg000290l_pilon.1840344	98.225	98.23	5748
	chr21.utg000004l_pilon.2513563	chr16.utg000004l_pilon.1166426	98.221	98.22	1068
	chr21.utg000004l_pilon.2513563	chr16.utg000004l_pilon.1218185	98.221	98.22	1068
	chr10.utg000007l_pilon.2081448	chr14.utg000174l_pilon.117430	98.218	98.22	6062
	chr16.utg000270l_pilon.1760739	chr15.utg000436l_pilon.1080498	98.216	98.22	6053
	chr10.utg000079l_pilon.407817	chr14.utg000174l_pilon.882893	98.213	98.21	5708
	chr16.utg000004l_pilon.1436285	chr16.utg000385l_pilon.2041631	98.208	98.21	6140
	chr23.utg000208l_pilon.740313	chr16.utg000385l_pilon.2041631	98.208	98.21	6137
	chr16.utg000004l_pilon.1436285	chr12.utg000303l_pilon.142487	98.207	98.21	6134
	chr23.utg000068l_pilon.2074315	chr7.utg000235l_pilon.2259245	98.201	98.2	6060
	chr23.utg000164l_pilon.640643	chr8.utg000191l_pilon.935353	98.201	98.2	6060
	chr4.utg000107l_pilon.439466	chr25.utg000283l_pilon.7489194	98.201	98.2	6058
	chr16.utg000385l_pilon.2116312	chr9.utg000250l_pilon.2052466	98.2	98.2	6055
	chr1.utg000073l_pilon.1211698	chr16.utg000004l_pilon.1405519	98.199	98.2	1055
	chr16.utg000063l_pilon.1739190	chr11.utg000544l_pilon.5035104	98.199	98.2	1055
	chr8.utg000191l_pilon.1274419	chr24.utg000290l_pilon.1840344	98.191	98.19	5748
	chr25.utg000109l_pilon.683690	chr15.utg000419l_pilon.368083	98.185	98.18	6060
	chr13.utg000003l_pilon.1544039	chr5.utg000098l_pilon.4830894	98.184	98.18	5561
	chr23.utg000068l_pilon.2074315	chr1.utg000076l_pilon.1670091	98.184	98.18	6056
	chr23.utg000164l_pilon.640643	chr14.utg000174l_pilon.117430	98.182	98.18	6051
	chr16.utg000004l_pilon.1091871	chr13.utg000247l_pilon.2293802	98.18	98.18	2527
	chr16.utg000004l_pilon.1091871	chr1.utg000125l_pilon.182310	98.18	98.18	2527
	chr15.utg000436l_pilon.233292	chr11.utg000190l_pilon.779015	98.178	98.18	2250
	chr10.utg000079l_pilon.407817	chr2.utg000284l_pilon.203804	98.177	98.18	5704
	chr10.utg000079l_pilon.407817	chr12.utg000303l_pilon.154600	98.175	98.18	5699
	chr5.utg000098l_pilon.4827555	chr6.utg000404l_pilon.819245	98.174	98.17	6134
	chr23.utg000208l_pilon.740313	chr12.utg000303l_pilon.142487	98.173	98.17	6131
	chr13.utg000247l_pilon.753426	chr1.utg000076l_pilon.1670091	98.17	98.17	6010
	chr4.utg000107l_pilon.439466	chr14.utg000201l_pilon.3428630	98.169	98.17	6062
	chr17.utg000239l_pilon.6128657	chr5.utg000098l_pilon.5770994	98.168	98.17	5732
	chr6.utg000092l_pilon.11371978	chr6.utg000077l_pilon.2487759	98.167	98.17	5784
	chr12.utg000200l_pilon.546445	chr12.utg000303l_pilon.142487	98.158	98.16	6136
	chr11.utg000262l_pilon.625466	chr25.utg000109l_pilon.1051059	98.157	98.16	6132
	chr13.utg000111l_pilon.1162158	chr24.utg000290l_pilon.1840344	98.156	98.16	5747
	chr4.utg000107l_pilon.439466	chr14.utg000174l_pilon.117430	98.153	98.15	6063
	chr13.utg000003l_pilon.1544039	chr7.utg000235l_pilon.2259245	98.152	98.15	6059
	chr14.utg000738l_pilon.50546	chr5.utg000499l_pilon.3044196	98.152	98.15	6062
	chr24.utg000102l_pilon.284263	chr15.utg000436l_pilon.1080498	98.152	98.15	6060
	chr4.utg000107l_pilon.439466	chr12.utg000300l_pilon.453646	98.152	98.15	6061
	chr6.utg000092l_pilon.11371978	chr14.utg000738l_pilon.8848	98.152	98.15	6059
	chr16.utg000270l_pilon.1760739	chr15.utg000419l_pilon.368083	98.15	98.15	6053
	chr25.utg000109l_pilon.3771194	chr12.utg000200l_pilon.426778	98.149	98.15	9618
	chr10.utg000079l_pilon.407817	chr25.utg000109l_pilon.623296	98.146	98.15	5770
	chr9.utg000314l_pilon.4693449	chr12.utg000591l_pilon.409079	98.146	98.15	2751
	chr7.utg000223l_pilon.2530547	chr12.utg000591l_pilon.409079	98.145	98.15	2750
	chr25.utg000157l_pilon.920835	chr12.utg000303l_pilon.142487	98.142	98.14	6135
	chr11.utg000262l_pilon.625466	chr16.utg000385l_pilon.1995097	98.141	98.14	6132
	chr4.utg000107l_pilon.248100	chr23.utg000340l_pilon.994651	98.141	98.14	2744
	chr16.utg000004l_pilon.1436285	chr24.utg000290l_pilon.1840344	98.139	98.14	5749
	chr13.utg000247l_pilon.753426	chr10.utg000121l_pilon.3976953	98.138	98.14	6016
	chr15.utg000436l_pilon.233292	chr3.utg000584l_pilon.921915	98.136	98.14	2253
	chr23.utg000068l_pilon.2074315	chr14.utg000201l_pilon.3428630	98.136	98.14	6063
	chr23.utg000068l_pilon.2074315	chr25.utg000283l_pilon.7489194	98.136	98.14	6061
	chr7.utg000246l_pilon.6536293	chr25.utg000109l_pilon.623296	98.135	98.14	5738
	chr16.utg000371l_pilon.1783474	chr10.utg000121l_pilon.3976953	98.134	98.13	6055
	chr6.utg000077l_pilon.2851262	chr7.utg000246l_pilon.2898327	98.134	98.13	5735
	chr21.utg000004l_pilon.2513563	chr10.utg000546l_pilon.3325142	98.133	98.13	1071
	chr12.utg000200l_pilon.546445	chr16.utg000385l_pilon.2041631	98.128	98.13	6142
	chr13.utg000258l_pilon.3129895	chr16.utg000385l_pilon.2041631	98.128	98.13	6144
	chr25.utg000157l_pilon.920835	chr16.utg000385l_pilon.2041631	98.127	98.13	6140
	chr13.utg000258l_pilon.3129895	chr12.utg000303l_pilon.142487	98.126	98.13	6137
	chr23.utg000208l_pilon.740313	chr24.utg000290l_pilon.1840344	98.121	98.12	5748
	chr6.utg000077l_pilon.2851262	chr13.utg000273l_pilon.1849426	98.12	98.12	5744
	chr6.utg000077l_pilon.2851262	chr23.utg000068l_pilon.996342	98.12	98.12	5746
	chr13.utg000273l_pilon.3395988	chr10.utg000121l_pilon.3976953	98.119	98.12	6061
	chr17.utg000239l_pilon.6128657	chr25.utg000109l_pilon.623296	98.119	98.12	5741
	chr23.utg000164l_pilon.640643	chr15.utg000436l_pilon.1080498	98.119	98.12	6062
	chr6.utg000092l_pilon.11371978	chr9.utg000250l_pilon.2052466	98.118	98.12	6057
	chr13.utg000003l_pilon.1544039	chr1.utg000076l_pilon.1670091	98.116	98.12	6052
	chr3.utg000148l_pilon.104618	chr5.utg000098l_pilon.5770994	98.116	98.12	5734
	chr16.utg000371l_pilon.1783474	chr13.utg000247l_pilon.2698682	98.115	98.12	6049
	chr7.utg000246l_pilon.6536293	chr5.utg000098l_pilon.5770994	98.115	98.11	5729
	chr1.utg000796l_pilon.246238	chr6.utg000270l_pilon.602665	98.108	98.11	1480
	chr22.utg000705l_pilon.155880	chr16.utg000004l_pilon.1405519	98.106	98.11	1056
	chr13.utg000247l_pilon.753426	chr25.utg000283l_pilon.7489194	98.104	98.1	6014
	chr24.utg000102l_pilon.284263	chr15.utg000419l_pilon.368083	98.103	98.1	6062
	chr23.utg000164l_pilon.640643	chr9.utg000250l_pilon.2052466	98.102	98.1	6059
	chr13.utg000003l_pilon.1544039	chr25.utg000283l_pilon.7489194	98.101	98.1	6056
	chr16.utg000004l_pilon.1354133	chr5.utg000098l_pilon.5770994	98.099	98.1	5734
	chr16.utg000371l_pilon.1783474	chr1.utg000076l_pilon.1670091	98.099	98.1	6051
	chr9.utg000250l_pilon.2032429	chr5.utg000098l_pilon.5770994	98.099	98.1	5734
	chr14.utg000174l_pilon.1322555	chr21.utg000004l_pilon.2505245	98.097	98.1	1156
	chr13.utg000247l_pilon.753426	chr5.utg000098l_pilon.4830894	98.092	98.09	5557
	chr13.utg000247l_pilon.753426	chr14.utg000201l_pilon.3428630	98.089	98.09	6017
	chr13.utg000003l_pilon.782712	chr21.utg000004l_pilon.2505245	98.089	98.09	1151
	chr25.utg000109l_pilon.683690	chr14.utg000738l_pilon.8848	98.086	98.09	6062
	chr4.utg000107l_pilon.260518	chr15.utg000010l_pilon.7452198	98.085	98.09	1149
	chr6.utg000030l_pilon.257379	chr14.utg000174l_pilon.302335	98.085	98.09	3081
	chr23.utg000068l_pilon.2677940	chr4.utg000122l_pilon.4577848	98.084	98.08	1461
	chr2.utg000028l_pilon.941906	chr3.utg000584l_pilon.921915	98.079	98.08	1145
	chr5.utg000098l_pilon.4827555	chr5.utg000332l_pilon.63916	98.078	98.08	6141
	chr24.utg000029l_pilon.459480	chr23.utg000422l_pilon.2105368	98.074	98.07	1246
	chr10.utg000079l_pilon.407817	chr5.utg000098l_pilon.5770994	98.073	98.07	5761
	chr14.utg000039l_pilon.531903	chr5.utg000098l_pilon.4830894	98.073	98.07	5552
	chr10.utg000007l_pilon.2081448	chr5.utg000499l_pilon.3044196	98.072	98.07	6067
	chr6.utg000077l_pilon.2851262	chr25.utg000109l_pilon.623296	98.071	98.07	6222
	chr9.utg000314l_pilon.4693449	chr23.utg000340l_pilon.994651	98.071	98.07	2748
	chr13.utg000273l_pilon.3395988	chr7.utg000235l_pilon.2259245	98.07	98.07	6061
	chr6.utg000092l_pilon.11371978	chr3.utg000093l_pilon.4214253	98.07	98.07	6062
	chr13.utg000003l_pilon.1544039	chr14.utg000174l_pilon.117430	98.069	98.07	6060
	chr13.utg000003l_pilon.1544039	chr14.utg000201l_pilon.3428630	98.069	98.07	6060
	chr25.utg000109l_pilon.683690	chr9.utg000250l_pilon.2052466	98.069	98.07	6060
	chr16.utg000270l_pilon.1760739	chr5.utg000499l_pilon.3044196	98.068	98.07	6055
	chr13.utg000111l_pilon.1162158	chr5.utg000098l_pilon.5770994	98.064	98.06	5733
	chr25.utg000109l_pilon.683690	chr6.utg000077l_pilon.2487759	98.064	98.06	5785
	chr8.utg000191l_pilon.1274419	chr5.utg000098l_pilon.5770994	98.064	98.06	5734
	chr5.utg000098l_pilon.4827555	chr16.utg000385l_pilon.1995097	98.059	98.06	6132
	chr13.utg000247l_pilon.753426	chr7.utg000235l_pilon.2259245	98.055	98.05	6014
	chr23.utg000340l_pilon.2043576	chr10.utg000121l_pilon.3976953	98.054	98.05	6065
	chr12.utg000200l_pilon.546445	chr24.utg000290l_pilon.1840344	98.053	98.05	5751
	chr13.utg000273l_pilon.3395988	chr1.utg000076l_pilon.1670091	98.052	98.05	6057
	chr23.utg000068l_pilon.2074315	chr14.utg000174l_pilon.117430	98.052	98.05	6058
	chr3.utg000148l_pilon.104618	chr25.utg000109l_pilon.623296	98.05	98.05	5743
	chr16.utg000270l_pilon.1760739	chr6.utg000077l_pilon.2487759	98.045	98.05	5781
	chr11.utg000262l_pilon.625466	chr23.utg000068l_pilon.996342	98.044	98.04	6135
	chr13.utg000273l_pilon.3395988	chr5.utg000098l_pilon.4830894	98.042	98.04	5567
	chr14.utg000039l_pilon.531903	chr8.utg000191l_pilon.935353	98.036	98.04	6058
	chr23.utg000164l_pilon.640643	chr15.utg000419l_pilon.368083	98.036	98.04	6060
	chr7.utg000223l_pilon.2530547	chr23.utg000340l_pilon.994651	98.036	98.04	2750
	chr16.utg000385l_pilon.2116312	chr16.utg000172l_pilon.4792634	98.035	98.04	6057
	chr23.utg000164l_pilon.640643	chr5.utg000499l_pilon.3044196	98.035	98.04	6056
	chr6.utg000077l_pilon.2851262	chr14.utg000174l_pilon.882893	98.035	98.03	5750
	chr13.utg000258l_pilon.3129895	chr24.utg000290l_pilon.1840344	98.034	98.03	5749
	chr25.utg000157l_pilon.920835	chr24.utg000290l_pilon.1840344	98.034	98.03	5748
	chr6.utg000077l_pilon.2851262	chr2.utg000284l_pilon.203804	98.033	98.03	5746
	chr14.utg000039l_pilon.531903	chr25.utg000283l_pilon.7489194	98.032	98.03	6047
	chr16.utg000004l_pilon.1354133	chr25.utg000109l_pilon.623296	98.032	98.03	5743
	chr9.utg000250l_pilon.2032429	chr25.utg000109l_pilon.623296	98.032	98.03	5743
	chr6.utg000217l_pilon.160762	chr16.utg000371l_pilon.1775206	98.027	98.03	3497
	chr11.utg000262l_pilon.625466	chr13.utg000273l_pilon.1849426	98.026	98.03	6131
	chr6.utg000092l_pilon.2070724	chr11.utg000190l_pilon.779015	98.025	98.03	4102
	chr13.utg000247l_pilon.753426	chr8.utg000191l_pilon.935353	98.023	98.02	6019
	chr14.utg000738l_pilon.50546	chr9.utg000250l_pilon.2052466	98.022	98.02	6067
	chr13.utg000273l_pilon.3395988	chr14.utg000201l_pilon.3428630	98.021	98.02	6064
	chr14.utg000738l_pilon.50546	chr12.utg000300l_pilon.453646	98.021	98.02	6063
	chr14.utg000738l_pilon.50546	chr6.utg000077l_pilon.2447023	98.02	98.02	6062
	chr16.utg000371l_pilon.1783474	chr8.utg000191l_pilon.935353	98.02	98.02	6061
	chr16.utg000270l_pilon.1760739	chr9.utg000250l_pilon.2052466	98.018	98.02	6053
	chr6.utg000077l_pilon.2851262	chr16.utg000004l_pilon.1452310	98.018	98.02	5751
	chr7.utg000246l_pilon.6536293	chr16.utg000385l_pilon.2041631	98.014	98.01	6143
	chr7.utg000246l_pilon.6536293	chr12.utg000303l_pilon.142487	98.012	98.01	6138
	chr11.utg000262l_pilon.625466	chr16.utg000004l_pilon.1452310	98.011	98.01	6135
	chr23.utg000164l_pilon.640643	chr6.utg000077l_pilon.2487759	98.011	98.01	5783
	chr6.utg000077l_pilon.2851262	chr12.utg000303l_pilon.154600	98.01	98.01	5729
	chr24.utg000029l_pilon.3875675	chr11.utg000544l_pilon.5035104	98.006	98.01	1053
	chr4.utg000107l_pilon.439466	chr5.utg000499l_pilon.3044196	98.006	98.01	6068
	chr7.utg000142l_pilon.3255853	chr7.utg000095l_pilon.4029762	98.005	98.01	1153
	chr13.utg000247l_pilon.753426	chr14.utg000174l_pilon.117430	98.004	98	6012
	chr13.utg000273l_pilon.3395988	chr25.utg000283l_pilon.7489194	98.004	98	6061
	chr13.utg000273l_pilon.3395988	chr14.utg000174l_pilon.117430	98.003	98	6058
	chr16.utg000270l_pilon.1760739	chr14.utg000738l_pilon.8848	98.001	98	6054
	chr14.utg001038l_pilon.126599	chr8.utg000718l_pilon.599333	98	98	1150
	chr16.utg000385l_pilon.2116312	chr13.utg000247l_pilon.2698682	97.998	98	6045
