## Supplemental Table 3 for "Long-Read Sequencing of the Zebrafish Genome Reorganizes Genomic Architecture"

### Sheet: Sheet1
	Supplemental_Table_S3. Locations of 4 select LTR retrotransposons in the ZF1 assembly and GRCz11.
	Feature Name	New Location in ZF1		Original Location in GRCz11		GRCz11 location retained on ZF1?
		contig	chrom	chrom	location
	LTR-BEL39_Dre_I	utg000287I	2	18	31647198-31653445	YES
	LTR-Gypsy10-I_DR	utg000090I	12	4	65257910-65260016	YES
				4	37351615-37353721	YES
				4	37367146-37369252	YES
				4	37359381-37361486	YES
				4	61665311-61667417	YES
				23	15492784-15494890	YES
	LTR-BEL65_Dre_I	utg000174l	14	22	24483340-24487564	YES
	LTR:Gypsy52-I_DR	utg000174l	14	21	17987219-17992432	NO
				1	53792801-53798011	YES
				17	21872111-21877324	YES
				24	20991265-20996478	NO
				16	3788049-3793262	YES
